# Growth of the *Fucus* embryo: insights into wall-mediated cell expansion through mechanics and transcriptomics

**DOI:** 10.1101/2020.01.29.925107

**Authors:** Marina Linardić, Shawn J. Cokus, Matteo Pellegrini, Siobhan A. Braybrook

## Abstract

Morphogenesis in walled organisms represents a highly controlled process that involves cell proliferation and expansion; cell growth is regulated through changes in the structure and mechanics of the cells’ walls. Despite taking different evolutionary paths, land plants and some brown algae exhibit developmental and morphological similarities; however, the role of the algal cell wall in morphogenesis remains heavily underexplored. Cell expansion in plants is hypothesized to involve modifications of hemicellulose linkages and pectin gelation in the cell wall. Little is known about the wall-based control of cell expansion in brown algae; however, the algal analog to pectin, alginate, exhibits different gelation depending on its biochemistry. Here we show that cell wall mechanics and alginate biochemistry are correlated with cell expansion versus proliferation in the developing *Fucus serratus* embryo. In the elongating cells of the embryo rhizoid, we found a reduced cell wall stiffness and lower amounts of ‘stiffer’ alginate epitopes. In comparison, the early embryo thallus was shown to undergo cleavage-type cell proliferation, without expansion, and this was correlated with higher amounts of ‘stiff’ alginate epitopes and increased wall stiffness. An embryo development RNAseq dataset was generated to characterize differential gene expression during development. This data set allowed for identification of many enriched GO functions through developmental time. In addition, the transcriptome allowed for the identification of cell-wall related genes whose differential expression may underlie our observed growth phenotypes. We propose that differential gene expression of genes involved in alginate stiffness are strong candidates underlying differential wall stiffness and cell elongation in the developing *Fucus* embryo. Our results show that wall-driven cellular expansion mechanisms in brown algae are similar to those observed in plants. In addition, our data show that cleavage-type cell proliferation exists in brown algae similar to that seen in plant and animal systems indicating a possible conserved developmental phenomenon across the branches of multicellular life.
