## Supplementary material for "Growth of the *Fucus* embryo: insights into wall-mediated cell expansion through mechanics and transcriptomics": Table S1

### Sheet: Sheet1
cluster(transcriptID)	gene_name	best localBLAST_hit	best NCBI_hit	gene homolog	pathway	7h	24h	72h	240h	log10(qvalue)
FucSerDN36284c0g2i3	FK1		CBJ29017.1 conserved unknown protein [Ectocarpus siliculosus]	fucokinase	FUC	-0.430804	1.06497	-0.0421478	-0.592021	5.16021
FucSerDN36284c0g2i1	FK2		CBJ29017.1 conserved unknown protein [Ectocarpus siliculosus]	fucokinase	FUC	-0.106797	0.804307	-0.186675	-0.510836	4.37676
FucSerDN35869c0g1i2	GME/GFPP		AUN86413.1 GDP-fucose pyrophosphorylase [Saccharina japonica]!CBJ25547.1 GDP-4-keto-6-deoxy-D-mannose epimerase-reductase [Ectocarpus siliculosus]	GDP-4-keto-6-deoxy-D-mannose epimerase-reductase/GDP-fucose pyrophophorylase	FUC	0.387049	0.240154	-0.398364	-0.228839	4.30027
FucSerDN36352c1g1i3	GMDT1		AKP06418.1 GDP-D-mannose 4,6-dehydratase [Saccharina japonica]^AUN86415.1 GDP-mannose 4,6-dehydratase 2 [Saccharina japonica]!CBN80072.1 gdp-d-mannose 4,6-dehydratase [Ectocarpus siliculosus]!CBN73934.1 gdp-d-mannose 4,6-dehydratase [Ectocarpus siliculosus]!AUN86414.1 GDP-mannose 4,6-dehydratase 1 [Saccharina japonica]	GDP-mannose 4,6-dehydratase	FUC	1.05826	0.770039	-1.09526	-0.733033	6.58594
FucSerDN36352c1g2i1	GMDT2	Ec-11_005510.1 GDP-mannose 4,6-dehydratase		GDP-mannose 4,6-dehydratase	FUC	-0.521915	-0.119354	0.213054	0.428215	4.57203
FucSerDN36352c0g1i1	GMDT3		CBN73934.1 gdp-d-mannose 4,6-dehydratase [Ectocarpus siliculosus]!AUN86414.1 GDP-mannose 4,6-dehydratase 1 [Saccharina japonica]!CBN80072.1 gdp-d-mannose 4,6-dehydratase [Ectocarpus siliculosus]!AKP06418.1 GDP-D-mannose 4,6-dehydratase [Saccharina japonica]^AUN86415.1 GDP-mannose 4,6-dehydratase 2 [Saccharina japonica]	GDP-mannose 4,6-dehydratase	FUC	-0.416254	-0.214966	0.21009	0.42113	4.83536
FucSerDN32857c0g3i1	FST1		CBJ33653.1 Alpha-(1,6)-fucosyltransferase, family GT23 [Ectocarpus siliculosus]	fucosyltransferase	FUC	-4.62085	-3.5244	3.8743	4.27096	8.62124
FucSerDN37922c1g2i1	FST2		CBJ33653.1 Alpha-(1,6)-fucosyltransferase, family GT23 [Ectocarpus siliculosus]!CBJ29125.1 Alpha-(1,6)-fucosyltransferase, family GT23 [Ectocarpus siliculosus]	fucosyltransferase	FUC	-4.34599	2.38272	0.937213	1.02606	7.69293
FucSerDN33206c4g1i9	FST3		CBJ33653.1 Alpha-(1,6)-fucosyltransferase, family GT23 [Ectocarpus siliculosus]	fucosyltransferase	FUC	-1.8864	-1.60236	-2.7093	6.19806	7.21114
FucSerDN35075c6g2i2	FST4		CBJ33653.1 Alpha-(1,6)-fucosyltransferase, family GT23 [Ectocarpus siliculosus]	fucosyltransferase	FUC	0.866104	1.93375	-0.932017	-1.86784	6.23479
FucSerDN32639c3g6i1	FST5		CBJ26943.1 Alpha-(1,3)-fucosyltransferase, family GT10 [Ectocarpus siliculosus]	fucosyltransferase	FUC	0.518543	0.251244	-0.222764	-0.547022	3.92261
FucSerDN37922c1g4i4	FST6		CBJ29125.1 Alpha-(1,6)-fucosyltransferase, family GT23 [Ectocarpus siliculosus]	fucosyltransferase	FUC	0.580446	0.410861	-0.862562	-0.128746	3.73788
FucSerDN30184c0g1i1	FST7		CBJ26099.1 GDP-fucose protein O-fucosyltransferase, family GT65 [Ectocarpus siliculosus]	fucosyltransferase	FUC	-0.390209	-0.0768029	0.0155567	0.451455	3.45846
FucSerDN33206c4g1i10	FST8		CBJ33653.1 Alpha-(1,6)-fucosyltransferase, family GT23 [Ectocarpus siliculosus]	fucosyltransferase	FUC	0.00547413	0.613104	-0.674257	0.0556794	3.27746
FucSerDN32513c0g2i2	FST9		CBJ33653.1 Alpha-(1,6)-fucosyltransferase, family GT23 [Ectocarpus siliculosus]	fucosyltransferase	FUC	3.09954	1.56368	-0.185527	-4.4777	3.00711
FucSerDN33206c4g1i13	FST10		CBJ33653.1 Alpha-(1,6)-fucosyltransferase, family GT23 [Ectocarpus siliculosus]	fucosyltransferase	FUC	-1.87938	-0.351275	0.897082	1.33357	2.49596
FucSerDN37045c0g3i1	FST11		CBN75327.1 conserved unknown protein [Ectocarpus siliculosus]	fucosyltransferase	FUC	-0.199318	-0.549345	0.390546	0.358117	3.98856
FucSerDN36441c0g1i1	FST12		CBJ48562.1 conserved unknown protein [Ectocarpus siliculosus]	fucosyltransferase	FUC	0.397733	0.593095	-0.503561	-0.487267	3.82812
FucSerDN35877c1g1i2	FST13		CBJ33114.1 alpha-1,2-fucosyltransferase, putative [Ectocarpus siliculosus]	fucosyltransferase	FUC	-0.0498501	0.496985	-0.0622738	-0.384861	4.34731
FucSerDN35876c1g1i3	MPI1		CBJ30500.1 Mannose-6-phosphate isomerase [Ectocarpus siliculosus]!AIU99987.1 phosphomannose isomerase 3 [Saccharina japonica]^AIU99989.1 phosphomannose isomerase 3 [Saccharina japonica]	mannose-6-phosphate isomerase	ALG	2.08082	1.06058	-0.644788	-2.49661	6.88922
FucSerDN35876c2g1i1	MPI2		AIU99988.1 phosphomannose isomerase 1 [Saccharina japonica]!AIU99985.1 phosphomannose isomerase 1, partial [Saccharina japonica]!CBJ30500.1 Mannose-6-phosphate isomerase [Ectocarpus siliculosus]	mannose-6-phosphate isomerase	ALG	1.28679	0.884714	-0.989093	-1.18241	6.00139
FucSerDN37605c0g2i1	MPI3		AIU99987.1 phosphomannose isomerase 3 [Saccharina japonica]^AIU99989.1 phosphomannose isomerase 3 [Saccharina japonica]!CBJ28774.1 Mannose-6-phosphate isomerase [Ectocarpus siliculosus]	mannose-6-phosphate isomerase	ALG	0.921797	0.571003	-1.13342	-0.359383	5.5172
FucSerDN35963c1g1i8	MPI4		CBJ28778.1 Mannose-6-phosphate isomerase, C-terminal fragment [Ectocarpus siliculosus]	mannose-6-phosphate isomerase	ALG	0.56212	0.405068	-0.617019	-0.350168	2.7511
FucSerDN25458c0g2i1	MPI5		XP_022254965.1 LOW QUALITY PROTEIN: mannose-6-phosphate isomerase-like [Limulus polyphemus]!XP_012284804.1 mannose-6-phosphate isomerase [Orussus abietinus]!XP_002593357.1 hypothetical protein BRAFLDRAFT_261743 [Branchiostoma floridae]^EEN49368.1 hypothetical protein BRAFLDRAFT_261743, partial [Branchiostoma floridae]!XP_019616439.1 PREDICTED: mannose-6-phosphate isomerase-like [Branchiostoma bel…	mannose-6-phosphate isomerase	ALG	-1.59052	-1.59052	4.77155	-1.59052	4.1723
FucSerDN31908c0g1i3	PMM1		ALG62775.1 phosphomannomutase [Saccharina japonica]	phosphomannomutase	ALG	-0.112277	-1.16413	0.188567	1.08784	4.97427
FucSerDN31908c0g1i2	PMM2		ALG62775.1 phosphomannomutase [Saccharina japonica]	phosphomannomutase	ALG	-0.619964	-1.30332	0.307604	1.61568	2.47841
FucSerDN31908c0g1i1	PMM3	Ec-17_001480.1 Phosphomannomutase/phosphoglucomutase		phosphomannomutase	ALG	-0.920964	-2.7066	1.32189	2.30567	1.72686
FucSerDN26345c0g1i2	PMM4		XP_010703141.1 phosphomannomutase, putative [Leishmania panamensis]^AIO02341.1 phosphomannomutase, putative [Leishmania panamensis]^CCM19544.1 phosphomannomutase, putative [Leishmania guyanensis]!KPI87744.1 phosphomannomutase putative (PMM) [Leptomonas seymouri]!XP_001686771.1 putative phosphomannomutase [Leishmania major strain Friedlin]^CAJ09152.1 putative phosphomannomutase [Leishmania major s…	phosphomannomutase	ALG	-2.88267	-2.88267	5.96504	-0.199699	4.07161
FucSerDN36183c0g1i3	GMDG1		CBJ29903.1 GDP-mannose 6-dehydrogenase [Ectocarpus siliculosus]!AKP06417.1 GDP-mannose 6-dehydrogenase 2 [Saccharina japonica]!AUN86416.1 GDP-mannose dehydrogenase 1 [Saccharina japonica]	GDP-mannose 6-dehydrogenase	ALG	1.32892	0.574127	-0.453589	-1.44946	5.61208
FucSerDN36289c1g2i4	GMDG2	Ec-19_004880.1 GDP-mannose 6-dehydrogenase		GDP-mannose 6-dehydrogenase	ALG	2.60884	0.248522	-2.88689	0.0295251	4.32735
FucSerDN36289c1g2i3	GMDG3		CBJ27002.1 UDP-glucose 6-dehydrogenase [Ectocarpus siliculosus]!AUN86417.1 GDP-mannose dehydrogenase 2 [Saccharina japonica]!AKP06416.1 GDP-mannose 6-dehydrogenase 1 [Saccharina japonica]!CBJ26993.1 GDP-mannose 6-dehydrogenase [Ectocarpus siliculosus]	GDP-mannose 6-dehydrogenase	ALG	-1.89034	2.13117	0.063355	-0.304186	3.56785
FucSerDN36289c1g4i1	GMDG4	Ec-16_004740.1 GDP-mannose 6-dehydrogenase		GDP-mannose 6-dehydrogenase	ALG	0.0168972	-0.512573	-0.163806	0.659482	2.57678
FucSerDN36289c1g2i3	GMDG5		CBJ27002.1 UDP-glucose 6-dehydrogenase [Ectocarpus siliculosus]!AUN86417.1 GDP-mannose dehydrogenase 2 [Saccharina japonica]!AKP06416.1 GDP-mannose 6-dehydrogenase 1 [Saccharina japonica]!CBJ26993.1 GDP-mannose 6-dehydrogenase [Ectocarpus siliculosus]	GDP-mannose 6-dehydrogenase	ALG	-1.89034	2.13117	0.063355	-0.304186	3.56785
FucSerDN34109c0g2i1	MC5E1		CBN79256.1 Mannuronan C-5-epimerase 4 [Ectocarpus siliculosus]!CBN77785.1 Mannuronan C-5-epimerase N-terminal fragment [Ectocarpus siliculosus]	mannuronan-C5-epimerase	ALG	-2.87681	-0.394428	0.733293	2.53795	8.56633
FucSerDN38589c3g1i1	MC5E2		CBN77785.1 Mannuronan C-5-epimerase N-terminal fragment [Ectocarpus siliculosus]	mannuronan-C5-epimerase	ALG	-2.4991	-1.23024	-1.12886	4.8582	6.58594
FucSerDN35994c0g1i1	MC5E3		CBN77785.1 Mannuronan C-5-epimerase N-terminal fragment [Ectocarpus siliculosus]	mannuronan-C5-epimerase	ALG	-2.2429	-0.929252	0.536384	2.63577	4.97278
FucSerDN37074c0g1i9	MC5E4		CBJ34033.1 Mannuronan C-5-epimerase [Ectocarpus siliculosus]	mannuronan-C5-epimerase	ALG	-3.04134	-0.19581	0.769102	2.46805	8.14055
FucSerDN32365c0g1i2	MC5E5		CBJ33360.1 Mannuronan C-5-epimerase [Ectocarpus siliculosus]	mannuronan-C5-epimerase	ALG	-2.82242	-0.0176317	0.878187	1.96187	4.17548
FucSerDN33141c2g2i13	MC5E6		CBN79256.1 Mannuronan C-5-epimerase 4 [Ectocarpus siliculosus]	mannuronan-C5-epimerase	ALG	3.14465	1.57235	-1.1375	-3.5795	7.02695
FucSerDN32927c0g1i3	MC5E7		CBN79256.1 Mannuronan C-5-epimerase 4 [Ectocarpus siliculosus]	mannuronan-C5-epimerase	ALG	4.71266	1.29722	-0.917368	-5.09251	5.22338
FucSerDN33219c1g2i8	MC5E8		CBN77791.1 Mannuronan C-5-epimerase [Ectocarpus siliculosus]!CBJ33670.1 Unsaturated glucuronyl hydrolase, family GH88 [Ectocarpus siliculosus]	mannuronan-C5-epimerase	ALG	1.44191	3.17093	-1.59674	-3.0161	6.67511
FucSerDN38589c4g1i2	MC5E9		CBN79256.1 Mannuronan C-5-epimerase 4 [Ectocarpus siliculosus]!CBJ28911.1 Mannuronan C-5-epimerase [Ectocarpus siliculosus]	mannuronan-C5-epimerase	ALG	2.50888	0.895215	-1.76013	-1.64397	6.25021
FucSerDN36843c1g1i2	MC5E10		CBJ32091.1 Mannuronan C-5-epimerase [Ectocarpus siliculosus]	mannuronan-C5-epimerase	ALG	-1.00082	-0.346266	-2.37672	3.7238	6.914
FucSerDN31875c0g1i2	MC5E11		CBN80173.1 Mannuronan C-5-epimerase [Ectocarpus siliculosus]	mannuronan-C5-epimerase	ALG	-0.928562	-0.802255	-2.62246	4.35327	6.47874
FucSerDN33101c4g2i4	MC5E12		CBJ33360.1 Mannuronan C-5-epimerase [Ectocarpus siliculosus]	mannuronan-C5-epimerase	ALG	-1.78007	0.45678	0.733539	0.589749	6.17101
FucSerDN34109c0g4i1	MC5E13		CBN77785.1 Mannuronan C-5-epimerase N-terminal fragment [Ectocarpus siliculosus]!CBN79256.1 Mannuronan C-5-epimerase 4 [Ectocarpus siliculosus]	mannuronan-C5-epimerase	ALG	-1.36631	0.891751	0.651438	-0.176882	4.97949
FucSerDN37074c0g1i8	MC5E14		CBJ34033.1 Mannuronan C-5-epimerase [Ectocarpus siliculosus]	mannuronan-C5-epimerase	ALG	-1.55931	1.19219	0.58193	-0.214801	4.82209
FucSerDN38177c0g2i1	MC5E15		CBJ32281.1 Mannuronan C-5-epimerase [Ectocarpus siliculosus]!CAD42950.1 mannuronan C-5-epimerase [Laminaria digitata]	mannuronan-C5-epimerase	ALG	0.689382	-1.32742	-0.441238	1.07927	5.16457
FucSerDN36167c1g3i1	MC5E16		CBN78412.1 Mannuronan C-5-epimerase [Ectocarpus siliculosus]!CBJ33483.1 Mannuronan C-5-epimerase [Ectocarpus siliculosus]	mannuronan-C5-epimerase	ALG	-1.34853	0.144683	0.553745	0.6501	4.67395
FucSerDN34858c0g3i1	MC5E17		CBJ32281.1 Mannuronan C-5-epimerase [Ectocarpus siliculosus]!CBJ33483.1 Mannuronan C-5-epimerase [Ectocarpus siliculosus]!CBJ33482.1 Mannuronan C-5-epimerase [Ectocarpus siliculosus]	mannuronan-C5-epimerase	ALG	1.1428	-1.72061	-0.594272	1.17208	5.19214
FucSerDN35335c2g3i1	MC5E18		CBN79256.1 Mannuronan C-5-epimerase 4 [Ectocarpus siliculosus]	mannuronan-C5-epimerase	ALG	-1.34341	2.94515	0.566326	-2.16807	7.17274
FucSerDN36696c0g1i1	MC5E19		CBJ31264.1 Mannuronan C-5-epimerase [Ectocarpus siliculosus]	mannuronan-C5-epimerase	ALG	-0.412861	1.09582	-0.0616712	-0.621291	5.60105
FucSerDN35084c0g4i3	MC5E20		CBJ25887.1 Mannuronan C-5-epimerase [Ectocarpus siliculosus]	mannuronan-C5-epimerase	ALG	0.421065	0.897049	-0.469187	-0.848928	5.40488
FucSerDN33219c1g4i5	MC5E21		CBJ32414.1 Hypothetical leucine rich repeat protein [Ectocarpus siliculosus]!CBN77791.1 Mannuronan C-5-epimerase [Ectocarpus siliculosus]!CBJ28970.1 conserved unknown protein [Ectocarpus siliculosus]	mannuronan-C5-epimerase	ALG	-0.910247	2.29398	-0.204038	-1.1797	4.14752
FucSerDN33141c2g2i11	MC5E22		CBN79256.1 Mannuronan C-5-epimerase 4 [Ectocarpus siliculosus]	mannuronan-C5-epimerase	ALG	1.40303	1.71215	-2.16251	-0.952672	4.73607
FucSerDN36967c1g1i8	MC5E23		CBJ30859.1 Mannuronan C-5-epimerase [Ectocarpus siliculosus]!CBN77785.1 Mannuronan C-5-epimerase N-terminal fragment [Ectocarpus siliculosus]	mannuronan-C5-epimerase	ALG	1.20637	0.946638	-1.03126	-1.12175	7.03603
FucSerDN38589c2g1i1	MC5E24		CBN77785.1 Mannuronan C-5-epimerase N-terminal fragment [Ectocarpus siliculosus]!CBJ34033.1 Mannuronan C-5-epimerase [Ectocarpus siliculosus]!CBN79256.1 Mannuronan C-5-epimerase 4 [Ectocarpus siliculosus]	mannuronan-C5-epimerase	ALG	1.66014	0.0255855	-1.82215	0.136421	5.67975
FucSerDN35664c0g1i1	MC5E25		CBN74601.1 mannuronan C-5 epimerase [Ectocarpus siliculosus]	mannuronan-C5-epimerase	ALG	0.54081	0.855317	-0.496776	-0.899351	5.65369
FucSerDN35355c1g1i3	MC5E26		CBN77785.1 Mannuronan C-5-epimerase N-terminal fragment [Ectocarpus siliculosus]	mannuronan-C5-epimerase	ALG	0.209445	2.29134	-2.35657	-0.144211	5.50431
FucSerDN33141c2g2i8	MC5E27		CBN79256.1 Mannuronan C-5-epimerase 4 [Ectocarpus siliculosus]	mannuronan-C5-epimerase	ALG	0.919478	0.333504	-2.37778	1.1248	4.93259
FucSerDN36843c2g2i2	MC5E28		CBJ33360.1 Mannuronan C-5-epimerase [Ectocarpus siliculosus]	mannuronan-C5-epimerase	ALG	-0.240972	0.451197	-0.721912	0.511686	4.83935
FucSerDN36967c1g2i1	MC5E29		CBN77785.1 Mannuronan C-5-epimerase N-terminal fragment [Ectocarpus siliculosus]!CBJ34033.1 Mannuronan C-5-epimerase [Ectocarpus siliculosus]	mannuronan-C5-epimerase	ALG	1.14273	0.681952	-2.81168	0.986995	4.57295
FucSerDN33141c2g2i10	MC5E30		CBJ34033.1 Mannuronan C-5-epimerase [Ectocarpus siliculosus]	mannuronan-C5-epimerase	ALG	3.57654	-0.220022	-2.54048	-0.816032	4.32443
FucSerDN34858c0g1i2	MC5E31		CBN77785.1 Mannuronan C-5-epimerase N-terminal fragment [Ectocarpus siliculosus]	mannuronan-C5-epimerase	ALG	1.59313	-0.788888	-1.09152	0.287272	4.21281
FucSerDN34703c0g2i8	MC5E32		CBN79256.1 Mannuronan C-5-epimerase 4 [Ectocarpus siliculosus]!CBN77785.1 Mannuronan C-5-epimerase N-terminal fragment [Ectocarpus siliculosus]	mannuronan-C5-epimerase	ALG	1.96156	-0.292509	-1.72884	0.0597833	4.10931
FucSerDN36825c2g1i4	MC5E33		CBJ33360.1 Mannuronan C-5-epimerase [Ectocarpus siliculosus]	mannuronan-C5-epimerase	ALG	-0.686771	1.37098	-0.153879	-0.530332	3.99046
FucSerDN32365c0g1i4	MC5E34		CBJ33360.1 Mannuronan C-5-epimerase [Ectocarpus siliculosus]	mannuronan-C5-epimerase	ALG	0.0536634	0.222733	-0.775867	0.499471	3.96339
FucSerDN36843c2g3i4	MC5E35		CBJ33360.1 Mannuronan C-5-epimerase [Ectocarpus siliculosus]	mannuronan-C5-epimerase	ALG	-2.89862	-0.00113092	0.959621	1.94013	3.93356
FucSerDN38517c2g1i1	MC5E36		CBJ32281.1 Mannuronan C-5-epimerase [Ectocarpus siliculosus]!CBJ33482.1 Mannuronan C-5-epimerase [Ectocarpus siliculosus]!CBJ33483.1 Mannuronan C-5-epimerase [Ectocarpus siliculosus]	mannuronan-C5-epimerase	ALG	3.77981	0.192194	-1.8287	-2.1433	3.8178
FucSerDN34703c0g2i2	MC5E37		CBN79256.1 Mannuronan C-5-epimerase 4 [Ectocarpus siliculosus]	mannuronan-C5-epimerase	ALG	1.9422	-0.17706	-1.39397	-0.371174	3.79618
FucSerDN36843c2g1i3	MC5E38		CBJ32776.1 Mannuronan C-5-epimerase [Ectocarpus siliculosus]	mannuronan-C5-epimerase	ALG	0.175037	-0.516393	0.67965	-0.338295	3.6832
FucSerDN32210c1g1i1	MC5E39		CBJ32775.1 Mannuronan C-5-epimerase [Ectocarpus siliculosus]!CBJ32776.1 Mannuronan C-5-epimerase [Ectocarpus siliculosus]	mannuronan-C5-epimerase	ALG	4.56918	2.35286	-1.76053	-5.16151	3.58562
FucSerDN33296c0g5i4	MC5E40		CBJ30664.1 Unsaturated glucuronyl hydrolase, family GH88 [Ectocarpus siliculosus]!CBJ31656.1 Unsaturated glucuronyl hydrolase, family GH88 [Ectocarpus siliculosus]!CBJ33670.1 Unsaturated glucuronyl hydrolase, family GH88 [Ectocarpus siliculosus]!CBJ28892.1 FirrV-1-B30 precursor [Ectocarpus siliculosus]!CBJ28749.1 Hypothetical leucine rich repeat protein [Ectocarpus siliculosus]!CBJ30068.1 FirrV-1…	mannuronan-C5-epimerase	ALG	-0.288019	1.74006	0.966025	-2.41806	3.3911
FucSerDN35335c2g1i1	MC5E41		CBJ34033.1 Mannuronan C-5-epimerase [Ectocarpus siliculosus]	mannuronan-C5-epimerase	ALG	-0.402189	0.499802	0.539006	-0.636618	3.14539
FucSerDN36528c0g5i1	MC5E42		CBN78412.1 Mannuronan C-5-epimerase [Ectocarpus siliculosus]	mannuronan-C5-epimerase	ALG	-0.638813	-1.24057	-1.32232	3.2017	2.96832
FucSerDN35335c2g1i4	MC5E43		CBJ34033.1 Mannuronan C-5-epimerase [Ectocarpus siliculosus]	mannuronan-C5-epimerase	ALG	-2.00798	0.990328	1.23344	-0.215795	2.91104
FucSerDN35335c1g1i1	MC5E44		CBJ26770.1 Mannuronan C-5-epimerase [Ectocarpus siliculosus]	mannuronan-C5-epimerase	ALG	0.358368	0.286071	-0.242987	-0.401452	2.76249
FucSerDN33141c2g1i1	MC5E45		CBN79256.1 Mannuronan C-5-epimerase 4 [Ectocarpus siliculosus]	mannuronan-C5-epimerase	ALG	0.586502	2.24064	0.876389	-3.70353	2.6584
FucSerDN38295c2g2i4	MC5E46		CBN77785.1 Mannuronan C-5-epimerase N-terminal fragment [Ectocarpus siliculosus]	mannuronan-C5-epimerase	ALG	0.703205	2.01479	0.827956	-3.54595	2.55508
FucSerDN32724c0g1i1	MC5E47		CBJ34033.1 Mannuronan C-5-epimerase [Ectocarpus siliculosus]!CBN79256.1 Mannuronan C-5-epimerase 4 [Ectocarpus siliculosus]	mannuronan-C5-epimerase	ALG	-0.0443649	0.405727	0.460853	-0.822215	2.36735
FucSerDN34703c0g1i8	MC5E48		CBJ34033.1 Mannuronan C-5-epimerase [Ectocarpus siliculosus]!CBJ30859.1 Mannuronan C-5-epimerase [Ectocarpus siliculosus]!CBN79256.1 Mannuronan C-5-epimerase 4 [Ectocarpus siliculosus]	mannuronan-C5-epimerase	ALG	1.72088	0.253404	-2.01426	0.0399725	2.26305
FucSerDN38177c1g3i1	MC5E49		CBN77785.1 Mannuronan C-5-epimerase N-terminal fragment [Ectocarpus siliculosus]	mannuronan-C5-epimerase	ALG	3.79189	0.917782	-0.307867	-4.40181	1.89632
FucSerDN36528c0g3i1	MC5E50		CBJ32091.1 Mannuronan C-5-epimerase [Ectocarpus siliculosus]	mannuronan-C5-epimerase	ALG	1.18587	-0.445034	-0.875351	0.13452	1.86211
FucSerDN33964c0g1i2	MC5E51		CBN78412.1 Mannuronan C-5-epimerase [Ectocarpus siliculosus]	mannuronan-C5-epimerase	ALG	0.0932325	0.465495	-0.664571	0.105844	1.61012
FucSerDN38589c4g4i1	MC5E52		CBN79256.1 Mannuronan C-5-epimerase 4 [Ectocarpus siliculosus]!CBJ34033.1 Mannuronan C-5-epimerase [Ectocarpus siliculosus]	mannuronan-C5-epimerase	ALG	-0.938925	0.952952	1.72348	-1.73751	1.58609
FucSerDN35211c0g2i1	MC5E53		CBN79256.1 Mannuronan C-5-epimerase 4 [Ectocarpus siliculosus]!CBN77785.1 Mannuronan C-5-epimerase N-terminal fragment [Ectocarpus siliculosus]	mannuronan-C5-epimerase	ALG	2.2248	0.455151	-1.07657	-1.60338	1.58133
FucSerDN36167c1g3i2	MC5E54		CBN78412.1 Mannuronan C-5-epimerase [Ectocarpus siliculosus]!CBN79256.1 Mannuronan C-5-epimerase 4 [Ectocarpus siliculosus]!CBJ32281.1 Mannuronan C-5-epimerase [Ectocarpus siliculosus]!CBJ33483.1 Mannuronan C-5-epimerase [Ectocarpus siliculosus]!CAD42949.1 mannuronan C-5-epimerase, partial [Laminaria digitata]!CBJ33482.1 Mannuronan C-5-epimerase [Ectocarpus siliculosus]	mannuronan-C5-epimerase	ALG	-1.25609	-0.277777	1.06822	0.465642	1.52856
FucSerDN36843c2g3i5	MC5E55		CBJ33360.1 Mannuronan C-5-epimerase [Ectocarpus siliculosus]	mannuronan-C5-epimerase	ALG	-3.56178	-0.813129	1.59854	2.77637	1.2909
FucSerDN34571c1g1i1	MC5E56		XP_018033770.1 WSC-domain-containing protein [Paraphaeosphaeria sporulosa]^OAG03405.1 WSC-domain-containing protein [Paraphaeosphaeria sporulosa]!CBN79256.1 Mannuronan C-5-epimerase 4 [Ectocarpus siliculosus]!XP_014556604.1 hypothetical protein COCVIDRAFT_26583 [Bipolaris victoriae FI3]^EUN27019.1 hypothetical protein COCVIDRAFT_26583 [Bipolaris victoriae FI3]!XP_007717363.1 hypothetical protein …	mannuronan-C5-epimerase	ALG	-0.218003	-0.210817	0.590445	-0.161626	0
FucSerDN19790c0g1i1	MC5E57		CBJ32776.1 Mannuronan C-5-epimerase [Ectocarpus siliculosus]!CBN78412.1 Mannuronan C-5-epimerase [Ectocarpus siliculosus]	mannuronan-C5-epimerase	ALG	-0.170065	-0.832722	-1.49102	2.49381	3.04344
FucSerDN28551c0g1i1	MC5E58		CBJ33132.1 hypothetical protein Esi_0425_0022 [Ectocarpus siliculosus]!CBJ28892.1 FirrV-1-B30 precursor [Ectocarpus siliculosus]!CBJ27460.1 Mannuronan C-5-epimerase C-terminal fragment [Ectocarpus siliculosus]	mannuronan-C5-epimerase	ALG	-2.04308	-1.84525	-1.08724	4.97557	5.01976
FucSerDN50723c0g1i1	MC5E59		CBJ32281.1 Mannuronan C-5-epimerase [Ectocarpus siliculosus]!CBJ33483.1 Mannuronan C-5-epimerase [Ectocarpus siliculosus]!CBJ33482.1 Mannuronan C-5-epimerase [Ectocarpus siliculosus]	mannuronan-C5-epimerase	ALG	-0.697223	-1.23202	-1.20225	3.13149	3.45252
FucSerDN32674c3g3i1	CESA1		CBJ28245.1 Cellulose synthase (UDP-forming), family GT2 [Ectocarpus siliculosus]	cellulose synthase	CEL	-2.69939	-1.9162	2.14801	2.46759	8.66739
FucSerDN38504c1g1i1	CESA2		CBN77533.1 Cellulose synthase (UDP-forming), family GT2 [Ectocarpus siliculosus]	cellulose synthase	CEL	1.55041	0.859841	-0.976483	-1.43377	7.43229
FucSerDN34616c0g1i2	CESA3		CBJ30572.1 Cellulose synthase (UDP-forming), family GT2 [Ectocarpus siliculosus]	cellulose synthase	CEL	-5.39324	-3.42629	3.2657	5.55383	7.11741
FucSerDN34616c1g1i2	CESA4		CBJ28245.1 Cellulose synthase (UDP-forming), family GT2 [Ectocarpus siliculosus]	cellulose synthase	CEL	-1.62296	0.175364	0.477653	0.969939	6.8148
FucSerDN35592c5g2i1	CESA5		CBJ28245.1 Cellulose synthase (UDP-forming), family GT2 [Ectocarpus siliculosus]!CBJ28249.1 Cellulose synthase (UDP-forming), family GT2 [Ectocarpus siliculosus]!CBJ30572.1 Cellulose synthase (UDP-forming), family GT2 [Ectocarpus siliculosus]	cellulose synthase	CEL	-0.799471	2.71571	-1.89743	-0.0188074	6.63289
FucSerDN31367c0g1i3	CESA6		CBN77533.1 Cellulose synthase (UDP-forming), family GT2 [Ectocarpus siliculosus]	cellulose synthase	CEL	4.82104	2.6253	-1.71742	-5.72891	6.39508
FucSerDN35482c0g2i2	CESA7		CBJ31065.1 Cellulose synthase (UDP-forming), family GT2 [Ectocarpus siliculosus]	cellulose synthase	CEL	1.24656	0.279944	-1.07124	-0.45527	6.146
FucSerDN35482c1g2i1	CESA8		CBJ31064.1 Cellulose synthase (UDP-forming), family GT2 [Ectocarpus siliculosus]	cellulose synthase	CEL	0.725215	0.191228	-0.759394	-0.157049	5.91154
FucSerDN35482c0g3i2	CESA9		CBJ31065.1 Cellulose synthase (UDP-forming), family GT2 [Ectocarpus siliculosus]	cellulose synthase	CEL	0.907357	0.471845	-1.04398	-0.335224	5.6483
FucSerDN31530c1g1i3	CESA10		CBJ30317.1 Cellulose synthase (UDP-forming), family GT2 [Ectocarpus siliculosus]	cellulose synthase	CEL	-1.88794	-0.201551	1.00528	1.08421	4.38659
FucSerDN27864c0g1i1	CESA11		CBJ28245.1 Cellulose synthase (UDP-forming), family GT2 [Ectocarpus siliculosus]	cellulose synthase	CEL	-2.14909	-1.22438	-2.14909	5.52256	5.3854
FucSerDN27864c0g3i1	CESA12		CBJ30572.1 Cellulose synthase (UDP-forming), family GT2 [Ectocarpus siliculosus]!CBJ28245.1 Cellulose synthase (UDP-forming), family GT2 [Ectocarpus siliculosus]	cellulose synthase	CEL	-2.07181	-2.07181	-2.07181	6.21544	6.28746
FucSerDN34115c7g1i1	ST1		CBJ31869.1 Sulfotransferase [Ectocarpus siliculosus]	sulfotransferase	FUC	1.00056	-0.183272	-0.277016	-0.540272	4.9014
FucSerDN36538c0g1i3	ST2		CBN74649.1 Sulfotransferase [Ectocarpus siliculosus]	sulfotransferase	FUC	0.599623	-0.150996	-0.103098	-0.345529	4.79715
FucSerDN38493c1g1i5	ST3		CBJ48687.1 carbohydrate (N-acetylglucosamine 6-O) sulfotransferase 6 [Ectocarpus siliculosus]	carbohydrate sulfotransferase	FUC	1.83871	0.161208	-0.790904	-1.20902	4.61236
FucSerDN32474c0g1i5	ST4		CBJ32171.1 Sulfotransferase, C-terminal fragment Sulfotransferase, N-terminal fragment [Ectocarpus siliculosus]	sulfotransferase	FUC	0.575228	-0.0504083	0.0952946	-0.620114	4.60304
FucSerDN31841c4g4i1	ST5		CBN79302.1 Aryl sulfotransferase [Ectocarpus siliculosus]!CBJ33197.1 Aryl sulfotransferase [Ectocarpus siliculosus]	sulfotransferase	FUC	0.197292	-0.364	-0.499535	0.666243	4.52184
FucSerDN38223c0g1i4	ST6		CBN79302.1 Aryl sulfotransferase [Ectocarpus siliculosus]!CBJ33197.1 Aryl sulfotransferase [Ectocarpus siliculosus]!CBN74444.1 Aryl sulfotransferase, C-terminal fragment Aryl sulfotransferase, N-terminal fragment [Ectocarpus siliculosus]	sulfotransferase	FUC	-0.359374	0.249562	0.43898	-0.329167	3.96236
FucSerDN34650c0g1i2	ST7		CBN77079.1 Sulfotransferase [Ectocarpus siliculosus]	sulfotransferase	FUC	0.421618	0.532216	-0.211769	-0.742065	3.96025
FucSerDN33716c2g2i6	ST8		CBN79302.1 Aryl sulfotransferase [Ectocarpus siliculosus]!CBJ33197.1 Aryl sulfotransferase [Ectocarpus siliculosus]	sulfotransferase	FUC	-1.53138	-0.426455	0.508546	1.44929	3.5647
FucSerDN33772c0g2i1	ST9		CBJ28709.1 Sulfotransferase [Ectocarpus siliculosus]	sulfotransferase	FUC	-0.123718	-0.0464495	0.169187	0.000980173	3.56443
FucSerDN32226c0g1i1	ST10		CBJ28709.1 Sulfotransferase [Ectocarpus siliculosus]	sulfotransferase	FUC	-0.163218	0.230013	0.0662072	-0.133002	3.05274
FucSerDN38493c0g1i2	ST11		CBJ48687.1 carbohydrate (N-acetylglucosamine 6-O) sulfotransferase 6 [Ectocarpus siliculosus]	carbohydrate sulfotransferase	FUC	2.78873	0.564266	-0.409523	-2.94347	2.85094
FucSerDN31799c0g1i2	ST12		CBN76964.1 N-deacetylase/N-sulfotransferase (heparan glucosaminyl) 4 [Ectocarpus siliculosus]	sulfotransferase	FUC	-0.0323387	0.238281	-0.209612	0.00366901	2.71748
FucSerDN31332c0g2i1	ST13		CBJ26358.1 Sulfotransferase [Ectocarpus siliculosus]	sulfotransferase	FUC	1.72958	0.877263	-1.18419	-1.42265	2.59439
FucSerDN34836c5g4i1	ST14		CBN73865.1 conserved unknown protein [Ectocarpus siliculosus]!CBJ28709.1 Sulfotransferase [Ectocarpus siliculosus]	sulfotransferase	FUC	-1.06	-0.436404	0.40074	1.09566	2.52058
FucSerDN35890c0g1i5	ST15		CBJ33939.1 putative deacetylase sulfotransferase [Ectocarpus siliculosus]	sulfotransferase	FUC	-0.531529	-0.824848	0.0639599	1.29242	2.32912
FucSerDN38223c0g1i6	ST16		CBN79302.1 Aryl sulfotransferase [Ectocarpus siliculosus]!CBJ33197.1 Aryl sulfotransferase [Ectocarpus siliculosus]	sulfotransferase	FUC	-0.152243	-0.0126849	0.314785	-0.149857	2.13503
FucSerDN33716c2g2i1	ST17		CBJ33197.1 Aryl sulfotransferase [Ectocarpus siliculosus]!CBN79302.1 Aryl sulfotransferase [Ectocarpus siliculosus]	sulfotransferase	FUC	-0.747568	-0.0230771	0.13568	0.634965	1.89056
FucSerDN29392c0g1i1	ST18		CBJ48796.1 similar to dermatan 4-sulfotransferase-1 [Ectocarpus siliculosus]	carbohydrate sulfotransferase	FUC	-0.0863842	-0.267187	-0.210648	0.564219	0.135613
FucSerDN35683c1g1i2	ST19		CBJ32350.1 expressed unknown protein [Ectocarpus siliculosus]	sulfotransferase	FUC	0.0847885	0.983911	0.0487593	-1.11746	6.34025
FucSerDN33830c5g2i1	ST20		CBJ29610.1 expressed unknown protein [Ectocarpus siliculosus]	sulfotransferase	FUC	-0.793522	-0.783773	0.227885	1.34941	6.03571
FucSerDN32056c0g2i1	ST21		CBN73865.1 conserved unknown protein [Ectocarpus siliculosus]	sulfotransferase	FUC	-1.02226	-0.819474	0.766145	1.07558	5.95652
FucSerDN30166c0g1i1	ST22		CBN74871.1 conserved unknown protein [Ectocarpus siliculosus]	carbohydrate sulfotransferase	FUC	3.48122	1.23845	-1.51604	-3.20363	5.7126
FucSerDN35828c2g1i1	ST23		CBN80261.1 similar to heparin sulfate O-sulfotransferase [Ectocarpus siliculosus]	sulfotransferase	FUC	1.08803	0.215793	-0.856577	-0.44725	5.45847
FucSerDN35657c0g1i1	ST24		CBJ28753.1 conserved unknown protein [Ectocarpus siliculosus]	sulfotransferase	FUC	0.23494	-0.354288	-0.679537	0.798885	4.98282
FucSerDN29791c0g1i2	ST25		CBJ32141.1 conserved unknown protein [Ectocarpus siliculosus]!CBJ25709.1 conserved unknown protein [Ectocarpus siliculosus]	sulfotransferase	FUC	-0.745607	0.620233	0.349389	-0.224014	4.58456
FucSerDN38066c1g2i4	ST26		CBJ27658.1 expressed unknown protein [Ectocarpus siliculosus]	sulfotransferase	FUC	0.327788	-0.34681	0.158618	-0.139596	4.19183
FucSerDN35565c0g1i3	ST27		CBJ27323.1 expressed unknown protein [Ectocarpus siliculosus]	sulfotransferase	FUC	0.526957	0.381136	-0.362571	-0.545522	3.98858
FucSerDN36276c1g1i4	ST28		CBN73865.1 conserved unknown protein [Ectocarpus siliculosus]	sulfotransferase	FUC	-0.167186	0.704926	-0.631023	0.0932832	3.92796
FucSerDN34266c0g1i1	ST29		CBN76839.1 conserved unknown protein [Ectocarpus siliculosus]	sulfotransferase	FUC	0.0582998	0.165781	-0.238639	0.0145585	3.55625
FucSerDN35657c0g1i2	ST30		CBJ28753.1 conserved unknown protein [Ectocarpus siliculosus]	sulfotransferase	FUC	0.147152	-0.206878	-0.518866	0.578593	3.2045
FucSerDN33772c0g2i4	ST31	Ec-23_003770.1 Sulfotransferase		sulfotransferase	FUC	0.318112	-0.256481	0.0423481	-0.103979	1.96597
FucSerDN29392c0g1i1	ST32	Ec-16_001720.1 Carbohydrate sulfotransferase-related	CBJ48796.1 similar to dermatan 4-sulfotransferase-1 [Ectocarpus siliculosus]	carbohydrate sulfotransferase	FUC	-0.0863842	-0.267187	-0.210648	0.564219	0.135613
